# The RAP2.12 and RAP2.3 factors act downstream of LRR-MAL Receptor Kinases in *Arabidopsis* pollen-stigma interactions

**DOI:** 10.64898/2026.08.24.746730

**Authors:** Stephen J. Bordeleau, Younyoung Lee, Marcus A. Samuel, Daphne R. Goring

**Affiliations:** Department of Cell & Systems Biology, University of Toronto, Toronto ON, Canada M5S 3B2; Department of Biological Sciences, University of Calgary, Calgary AB, Canada T2N 1N4

**Keywords:** ERFVIIs, Pollen-pistil interactions, Pollen tube callose plugs, Receptor kinases, RKF1, RAP2.12, RAP2.3

## Abstract

*Arabidopsis Leucine-Rich Repeat-Malectin Receptor Kinase* (*LRR-MAL RK*) genes have been previously implicated in the early stages of pollen-pistil interactions to support compatible pollen. One member, *Receptor Kinase in Flowers 1* (*RKF1*), has been associated with roles in the stigma to support pollen hydration as well as pollen tube growth. To better understand RKF1’s function in these processes, a yeast two-hybrid screen was conducted with the RKF1 cytosolic kinase domain. Two positive interactors identified from this screen were the Group VII Ethylene Response Factors (ERFVIIs), RELATED TO APETALA 2.12 (RAP2.12) and RAP2.3. Their putative roles in pollen-pistil interactions were investigated using the quintuple *erfvii* mutant, and novel pistil-mediated pollen tube callose deposition phenotypes were uncovered during the pollen tube growth stage. Loss of seven *LRR-MAL RKs* including *RKF1* in the pistil was previously found to cause an unusual phenotype where shorter callose plugs were deposited in wildtype pollen tubes compared to that seen in wildtype Col-0 pistils. Contrary to this, wildtype pollen tubes growing through the quintuple *erfvii* mutant pistil deposited callose plugs that were more elongated than that seen in wildtype Col-0 pistils. Further analyses with the *proteolysis 6* (*prt6*) mutant and *RAP2.12* rescue constructs were consistent with these phenotypes providing support that *RKF1* is a negative regulator of *RAP2.12* and *RAP2.3* in the pistil during pollen tube growth.
