## Supplementary material for "The RAP2.12 and RAP2.3 factors act downstream of LRR-MAL Receptor Kinases in *Arabidopsis* pollen-stigma interactions": Table S3

### Sheet: Candidates re-tested
Supplementary Table S3 - List of candidates re-tested in the yeast two-hybrid system
AGI	Gene Name	Y2H Screen #1 (271 positive clones picked)				Y2H Screen #2 (NGS)			Re-testing	Length (aa)	Protein	Protein Domains
		Positive	# clones	PBS score	5p - 3p (aa)	Positive	# IFs	5p - 3p (aa)	Positive
AT1G53910	RAP2-12	Yes	187	A	112-228	Yes	5742	114 -181	Yes	358	ERFVII transcription factor	Arg/N-degron signal, AP2/ERF DNA binding domain 124-181, Activation domain 341-358
AT3G16770	RAP2-3	No		n/a	n/a	Yes	38	3 - 188	Yes	248	ERFVII transcription factor	Arg/N-degron signal, AP2/ERF DNA binding domain 78-135
AT3G14230	RAP2-2	No		n/a	n/a	No	n/a	n/a	No	379	ERFVII transcription factor	Arg/N-degron signal, AP2/ERF DNA binding domain 127-184, Activation domain 361-379
AT1G48490	IRE3	No		n/a	n/a	Yes	363	826 - 1153	Yes	1235	AGC-other protein kinase	Protein kinase domain 828-1111
AT3G17850	IREH1	No		n/a	n/a	No	n/a	n/a	No	1296	AGC-other protein kinase	Protein kinase domain 882-1171
AT3G61630	CRF6	Yes	1	D	38-204	Yes	2595	80 - 166	No	315	Cytokinin response factor	AP2/ERF DNA binding domain 104-161
AT1G29230	CIPK18	No		n/a	n/a	Yes	27	4 - 479	No	520	Ca2+-dependent protein kinase	Protein kinase domain 74-328 , NAF domain (binds CBLs) 382-406
AT5G57110	ACA8	No		n/a	n/a	Yes	93	439 - 654	No	1074	Autoinhibited Ca2+-ATPase	10 TM domains. 5p - 3p region: TM4 427-444, Cytoplasmic3 445-840
AT3G21180	ACA9	No		n/a	n/a	Yes	42	449 - 544	No	1086	Autoinhibited Ca2+-ATPase	10 TM domains. 5p - 3p region: TM4 440-457, Cytoplasmic3 458-857
AT1G72150	PATL1	No		n/a	n/a	Yes	231	198 - 465	No	572	Patellin - membrane trafficking	Coiled-coil domain 89-157, CRAL-TRIO lipid binding domain 295-468, GOLD domain 471-572
								# IF: # sequences that are in frame
								5p: 5’ position of the minimal interacting domain (in aa)				*Arg/N-degron signal is at the N-terminus and masked when a fusion protein is added at the N-terminus
								3p: 3’ position of the minimal interacting domain (in aa)

### Sheet: TRAVA Expression Profiles
Supplementary Table S3 - TRAVA expression profiles of candidates re-tested in the yeast two-hybrid system
Gene	AGI	Stigmas	Ovules	Carpels without ovules and stigmas	Carpels of the mature flower (before pollination	Anthers of the mature flower (before opening)	Opened anthers	Dry seeds
RKF1	AT1G29750	1056	631	1026	706	10346	5289	119		Scale
RAP2.12	AT1G53910	3875	5119	5467	5488	2139	5389	11440		0
RAP2.3	AT3G16770	396	653	716	682	200	389	46289		500
RAP2.2	AT3G14230	2222	1907	2227	2207	2106	3732	3268		1000
HRE1	AT1G72360	25	35	19	29	118	148	268		1500
HRE2	AT2G47520	0	0	0.8	2	1	1	29		2000
IRE3	AT1G48490	960	856	883	733	1247	1232	1703		2500
IREH1	AT3G17850	2095	2343	2384	2039	622	875	817		3000
ACA8	AT5G57110	1161	191	899	617	184	1489	34		3500
ACA9	AT3G21180	1225	54	48	197	12146	16023	0		4000
CRF6	AT3G61630	2561	6996	6289	5890	1211	937	4445		4500
PATL1	AT1G72150	5	16	7	26	156143	132218	3		>5000
CIPK18	AT1G29230	1435	1161	4928	3447	415	1216	99
Read counts normalization type: TMM
Read counts number type: Raw Norm
References:
TRAVA Transcriptome: Klepikova et al. 2016.				10.1111/tpj.13312		https://travadb.org/
Heat Mapper Plus: Toufighi et al. 2005.			10.1111/j.1365-313X.2005.02437.x			https://bar.utoronto.ca/

### Sheet: ACA8, ACA9 features
Supplementary Table S3 - Predicted transmembrane, extracellular and cytoplasmic domains for ACA8 and ACA9
ACA8 5p - 3p 439 - 654			ACA9 5p - 3p 449 - 544
Cytoplasmic	1-180		Cytoplasmic	1-194
Transmembrane	181-201		Transmembrane	195-215
Extracellular	202-219		Extracellular	216-233
Transmembrane	220-240		Transmembrane	234-254
Cytoplasmic	241-369		Cytoplasmic	255-382
Transmembrane	370-389		Transmembrane	383-402
Extracellular	390-426		Extracellular	403-439
Transmembrane	427-444		Transmembrane	440-457
Cytoplasmic	445-840		Cytoplasmic	458-857
Transmembrane	841-859		Transmembrane	858-876
Extracellular	860-870		Extracellular	877-887
Transmembrane	871-891		Transmembrane	888-908
Cytoplasmic	892-911		Cytoplasmic	909-928
Transmembrane	912-934		Transmembrane	929-951
Extracellular	935-949		Extracellular	952-963
Transmembrane	950-971		Transmembrane	964-988
Cytoplasmic	972-989		Cytoplasmic	989-1006
Transmembrane	990-1011		Transmembrane	1007-1028
Extracellular	1012-1021		Extracellular	1029-1038
Transmembrane	1022-1043		Transmembrane	1039-1060
Cytoplasmic	1044-1074		Cytoplasmic	1061-1086
https://www.uniprot.org/uniprotkb/Q9LF79/entry			https://www.uniprot.org/uniprotkb/Q9LU41/entry
