## Supplementary material for "The RAP2.12 and RAP2.3 factors act downstream of LRR-MAL Receptor Kinases in *Arabidopsis* pollen-stigma interactions": Table S4

### Sheet: Gene Cloning
Supplementary Table S4. Primers used in this study. Primers used for gene cloning of candidate genes for yeast two-hybrid vectors.
Target Gene	Forward Primer Sequence (5'- 3')	Reverse Primer Sequence (5' - 3')
RAP2.12 (Full Length)	ATGTGTGGAGGAGCTATAATATCCGATTTC	TCAGAAGACTCCTCCAATCATGGAATG
RAP2.12 (AP2 Domain)	GTTTTTGGTAAGAAAGTTACTGGCTTGGAT	GTTTTCTTCAGGGAAATTCACCTTAGCTTT
RAP2.2 (AP2 Domain)	GCTGAGAAATCTTCTAAGAGGAAGAGGAAG	CTGGGATACGACGCTAGGGTTC
RAP2.3 (AP2 Domain)	ACGGAGGAAGAGGAAGAATGTTTATAGAG	ATCTGGGAAGTTGAGCTTGGC
IRE3 (Kinase Domain)	TATACAATGGCCTCCTGT TCCTGAAG	TTATCTTCGCTGCAAACTTGGTTGG
IREH1 (Kinase Domain)	GATGCTCCCTTAGAAGATGAT GTTGTTCG	TTACTTGTGATGCGGAAT TTGTTGTGG
ACA8 (Cytosolic loop)	GTTCATGTTCACTGGAAA GGAGCTTC	ACTTAGTATTCCACATTCCAAGGCAATAGC
ACA9 (Cytosolic loop)	TTTTCATTCACTGGA AGGGAGCAGC	TCTGAAGAAAGTATACCACACTCCAAAGCAA
CRF6	ATGGAGAGACGAACG AGACGAG	TTAATCGAAAGAGTGATGATGATGGTCGAAG
PATL1	ATGGCTCAAGAGGAA GTACAGAAATCG	TTATTGAGTTTTGAACCTGTAGAGCACTTTC
CIPK18	ATGGCTCAAGCCTTGGCTC	CTATTCAGTATCAGATGGCAAATACAATGCTTC

### Sheet: T-DNA mutants
Supplementary Table S4. Primers used in this study. Genotyping primers for T-DNA mutants.
Gene Target	AGI	T-DNA ID	Forward Primer (5' - 3')	Reverse Primer (5' - 3')	Function
quintuple rap2.12-1 rap2.2-1 rap2.3-1 hre1-1 hre2-1 mutant (qerfvii mutant; Gibbs et al., 2014).
RAP2.12	AT1G53910	GK_503A1_11	CTCAGCTGTCTTGAACGTTCC	TGGCTACTCCTGAATGCAAAC	Genotyping for wildtype allele
			CTCAGCTGTCTTGAACGTTCC	ATATTGACCATCATACTCATTGC	Genotyping for T-DNA insertion
RAP2.3	AT3G16770	SAIL_1031_D10	ATGTGTGGCGGTGCTATTATT	TTACTCATACGACGCAATGAC	Genotyping for wildtype allele
			ATGTGTGGCGGTGCTATTATT	GCTTCCTATTATATCTTCCCAAATTACCAATACA	Genotyping for T-DNA insertion
RAP2.2	AT3G14230	SAIL_184_G12	ATGACAACATTGGGATGCAAC	TTTCTTGGCATATGCTGAACC	Genotyping for wildtype allele
			ATGACAACATTGGGATGCAAC	ATGTGTGGCGGTGCTATTATT	Genotyping for T-DNA insertion
HRE1	AT1G72360	SALK_039484	AATTATTCCCGCGATATACCG	ATTGAGCTTAGCTTTGGCTCC	Genotyping for wildtype allele
			AATTATTCCCGCGATATACCG	TGACAATTGCATTCAAAAGGG	Genotyping for T-DNA insertion
HRE2	AT2G47520	SALK_052858	AAGAAAGCGTTATGGTTCAAATG	CGACGGTGTTTAGTGTGTTTG	Genotyping for wildtype allele
			AAGAAAGCGTTATGGTTCAAATG	TGACAATTGCATTCAAAAGGG	Genotyping for T-DNA insertion
prt6 mutants (Graciet et al., 2009)
PRT6 (prt6-1)	AT5G02310	SAIL_1278_H11	AAAATTGATCCTTTCCATGCC	CAACATAAGAATCTGCGGGAG	Genotyping for wildtype allele
			GCTTCCTATTATATCTTCCCAAATTACCAATACA	CAACATAAGAATCTGCGGGAG	Genotyping for T-DNA insertion
PRT6 (prt6-5)		SALK_051088C	AAAATTGATCCTTTCCATGCC	CAACATAAGAATCTGCGGGAG	Genotyping for wildtype allele
			CAACATAAGAATCTGCGGGAG	CCAAACTGGAACAACACTCAACCCTATCTC	Genotyping for T-DNA insertion

### Sheet: CRISPR mutants
Supplementary Table S4. Primers used in this study. Genotyping primers for CRISPR/Cas9 mutants.
Target Gene	Primer	Forward Primer Sequence (5' - 3')	Reverse Primer Sequence (5' - 3')
rkfΔ-1 nilr2rir1Δ-1 lik1-5 septuple mutant (Lee et al., 2024)
RKF Cluster	Deletion	TTGATGATTGTTAAGGCCAAGAAG	GGTTACCCAATTGATAAGCGA
	Internal WT	TTGCTTGTAAACTGTGGGAGC	AGAATTTCCGCGATATCCCCT
LIK1	Deletion	TCTTCTTCCCCATTCGTCACA	TCGCTCTCACACTCTCTTCG
	Internal WT	TCAGCTTTCTACGGCCTTCA	ACAACAGCTTTTCCCACACC
RIR1/ NILR2	Deletion	TGGTATTGGTCGTCGTAGCT	TGGTTTGTGTAGTCTCGTCAA
	Internal WT	CCGTCTCGCTTCACAATCAC	GCCTGCAACTACTCCATTGG
